# The Evolution of Fluoroquinolone-Resistance in *Mycobacterium tuberculosis* is Modulated by the Genetic Background

**DOI:** 10.1101/659045

**Authors:** Rhastin A. D. Castro, Amanda Ross, Lujeko Kamwela, Miriam Reinhard, Chloé Loiseau, Julia Feldmann, Sonia Borrell, Andrej Trauner, Sebastien Gagneux

## Abstract

Fluoroquinolones (FQ) form the backbone in experimental treatment regimens against drug-susceptible tuberculosis. However, little is known on whether the genetic variation present in natural populations of *Mycobacterium tuberculosis* (*Mtb*) affects the evolution of FQ-resistance (FQ-R). To investigate this question, we used a set of *Mtb* strains that included nine genetically distinct drug-susceptible clinical isolates, and measured their frequency of resistance to the FQ ofloxacin (OFX) *in vitro*. We found that the *Mtb* genetic background led to differences in the frequency of OFX-resistance (OFX-R) that spanned two orders of magnitude and substantially modulated the observed mutational profiles for OFX-R. Further *in vitro* assays showed that the genetic background also influenced the minimum inhibitory concentration and the fitness effect conferred by a given OFX-R mutation. To test the clinical relevance of our *in vitro* work, we surveyed the mutational profile for FQ-R in publicly available genomic sequences from clinical *Mtb* isolates, and found substantial *Mtb* lineage-dependent variability. Comparison of the clinical and the *in vitro* mutational profiles for FQ-R showed that 45% and 19% of the variability in the clinical frequency of FQ-R *gyrA* mutations in Lineage 2 and Lineage 4 strains, respectively, can be attributed to how *Mtb* evolves FQ-R *in vitro*. As the *Mtb* genetic background strongly influenced the evolution of FQ-R *in vitro*, we conclude that the genetic background of *Mtb* also impacts the evolution of FQ-R in the clinic.

**Significance:** Newer generations of fluoroquinolones form the backbone in many experimental treatment regimens against *M. tuberculosis* (*Mtb*). While the genetic variation in natural populations of *Mtb* can influence resistance evolution to multiple different antibiotics, it is unclear whether it modulates fluoroquinolone-resistance evolution as well. Using a combination of *in vitro* assays coupled with genomic analysis of clinical isolates, we provide the first evidence illustrating the *Mtb* genetic background’s substantial role in fluoroquinolone-resistance evolution, and highlight the importance of bacterial genetics when studying the prevalence of fluoroquinolone-resistance in *Mtb*. Our work may provide insights into how to maximize the timespan in which fluoroquinolones remain effective in clinical settings, whether as part of current standardized regimens, or in new regimens against *Mtb*.
