## Supplementary material for "The Evolution of Fluoroquinolone-Resistance in *Mycobacterium tuberculosis* is Modulated by the Genetic Background": Table S12 - List of high-confidence drug-resistance mutations used to determine drug-resistance mutational profiles of genomes from clinical isolates

Table S12
List of high-confidence drug-resistance mutations used to determine drug-resistance mutational profiles of genomes from clinical isolates of M. tuberculosis
GENOMIC_POSITION	REF_BASE	ALT_BASE	LOCUS	SUBSTITUTION	DRUG	SOURCE	EVIDENCE	COMMENT		EVIDENCE CATEGORY
6620	G	A	Rv0005	D461N	FQ	Malik_PLOS_ONE_2012 | Nebenzhal-Guimaraes_JAC_2014	1			1	Allelic Exchange in isogenic strain
6734	A	G	Rv0005	N499D	FQ	Malik_PLOS_ONE_2012 | Nebenzhal-Guimaraes_JAC_2014	1			2	Biochemical evidence
7563	G	T	Rv0006	G88C	FQ	Matrat_AAC_2006 | Nebenzhal-Guimaraes_JAC_2014	1			3	Spontaneous mutant isolation
7564	G	C	Rv0006	G88A	FQ	Matrat_AAC_2006 | Nebenzhal-Guimaraes_JAC_2014	1			4	Genomic association with drug resistant strains as determined by phenotypic drug susceptibility testing
7570	C	T	Rv0006	A90V	FQ	Walker_Lancet_Infect_Dis_2015 | Nebenzhal-Guimaraes_JAC_2014	1			addition of "a"	Any of the above with data derived from Mycobacterium smegmatis
7572	T	C	Rv0006	S91P	FQ	Walker_Lancet_Infect_Dis_2015 | Sun_Int_J_Antimicrob_Agents_2008	3
7581	G	A	Rv0006	D94N	FQ	Walker_Lancet_Infect_Dis_2015 | Sun_Int_J_Antimicrob_Agents_2008	3
7581	G	C	Rv0006	D94H	FQ	Sun_Int_J_Antimicrob_Agents_2008	3
7581	G	T	Rv0006	D94Y	FQ	Bloemberg_NEJM_2015 | Sun_Int_J_Antimicrob_Agents_2008	3
7582	A	G	Rv0006	D94G	FQ	Walker_Lancet_Infect_Dis_2015 | Nebenzhal-Guimaraes_JAC_2014	1
7582	A	C	Rv0006	D94A	FQ	Walker_Lancet_Infect_Dis_2015	4
760314	G	T	Rv0667	V170F	RIF	Walker_Lancet_Infect_Dis_2015 | Nebenzhal-Guimaraes_JAC_2014	1
760882	T	C	Rv0667	V359A	RIF	Walker_Lancet_Infect_Dis_2015	4
761100	C	G	Rv0667	Q432E	RIF	Basel_Spontaneous_mutants_unpublished	3
761100	C	A	Rv0667	Q432K	RIF	Walker_Lancet_Infect_Dis_2015	4
761101	A	C	Rv0667	Q432P	RIF	Miotto_Eur_Resp_J_2017	4
761101	A	T	Rv0667	Q432L	RIF	Basel_Spontaneous_mutants_unpublished	3
761109	G	T	Rv0667	D435Y	RIF	Gygli_AAC_2019 | Nebenzhal-Guimaraes_JAC_2014	1
761110	A	G	Rv0667	D435G	RIF	Miotto_Eur_Resp_J_2017	4
761110	A	T	Rv0667	D435V	RIF	Walker_Lancet_Infect_Dis_2015 | Nebenzhal-Guimaraes_JAC_2014	1
761128	C	T	Rv0667	S441L	RIF	Basel_Spontaneous_mutants_unpublished	3
761139	C	G	Rv0667	H445D	RIF	Walker_Lancet_Infect_Dis_2015 | Nebenzhal-Guimaraes_JAC_2014	1
761139	C	T	Rv0667	H445Y	RIF	Walker_Lancet_Infect_Dis_2015 | Nebenzhal-Guimaraes_JAC_2014	1
761139	C	A	Rv0667	H445N	RIF	Walker_Lancet_Infect_Dis_2015	3
761140	A	T	Rv0667	H445L	RIF	Gygli_AAC_2019	4
761140	A	C	Rv0667	H445P	RIF	Gagneux_Science_2006	3
761140	A	G	Rv0667	H445R	RIF	Walker_Lancet_Infect_Dis_2015	3
761149	G	A	Rv0667	R448Q	RIF	Basel_Spontaneous_mutants_unpublished	3
761155	C	T	Rv0667	S450L	RIF	Walker_Lancet_Infect_Dis_2015 | Nebenzhal-Guimaraes_JAC_2014	1
761155	C	G	Rv0667	S450W	RIF	Walker_Lancet_Infect_Dis_2015	3
761161	T	C	Rv0667	L452P	RIF	Walker_Lancet_Infect_Dis_2015	4
761277	A	T	Rv0667	I491F	RIF	Walker_Lancet_Infect_Dis_2015 | Nebenzhal-Guimaraes_JAC_2014	1
781687	A	G	Rv0682	K43R	SM	Walker_Lancet_Infect_Dis_2015	3
781822	A	G	Rv0682	K88R	SM	Walker_Lancet_Infect_Dis_2015	3
1472358	C	T	rrs	C513T	SM	Walker_Lancet_Infect_Dis_2015 | Katsukawa_J_Appl_Microb_1997 | Springer_AAC_2001	3
1472359	A	C	rrs	A514C	SM	Walker_Lancet_Infect_Dis_2015 | Jagielski_PLOS_ONE_2014 | Springer_AAC_2001	4
1472361	C	T	rrs	C516T	SM	Tudo_JAC_2010 | Finken_MolMicrobiol_1993	3
1472362	C	T	rrs	C517T	SM	Walker_Lancet_Infect_Dis_2015 | Jagielski_PLOS_ONE_2014 | Springer_AAC_2001	4
1472749	T	G	rrs	C904G	SM	Honore_AAC_1994	4
1472749	T	A	rrs	C904A	SM	Honore_AAC_1994	4
1472751	A	G	rrs	A906G	SM	Jagielski_PLOS_ONE_2014	4
1472752	A	T	rrs	A907T	SM	Jagielski_PLOS_ONE_2014	4
1473246	A	G	rrs	A1401G	AK | CAP | KAN	Walker_Lancet_Infect_Dis_2015 | Engstom_JAC_2011	3
1473247	C	T	rrs	C1402T	CAP	Miotto_Eur_Resp_J_2017 | Engstom_JAC_2011	3
1473329	G	T	rrs	G1484T	AK | CAP	Miotto_Eur_Resp_J_2017	4
1673423	G	T	Rv1483	G-17T	INH | ETH	Walker_Lancet_Infect_Dis_2015 | Gygli_AAC_2019 | deWelzen_AAC_2017 | Larsen_MolMicrobiol_2002	2
1673425	C	T	Rv1483	C-15T	INH | ETH	Walker_Lancet_Infect_Dis_2015 | Gygli_AAC_2019 | Larsen_MolMicrobiol_2002	2
1673432	T	C	Rv1483	T-8C	INH | ETH	Walker_Lancet_Infect_Dis_2015 | Gygli_AAC_2019 | Larsen_MolMicrobiol_2002	4
1674263	T	C	Rv1484	I21T	INH | ETH	Walker_Lancet_Infect_Dis_2015 | morlock_AAC_2003	4
1674481	T	G	Rv1484	S94A	INH | ETH	Walker_Lancet_Infect_Dis_2015 | Morlock_AAC_2003 | Banerjee_Science_1994	1
1674782	T	C	Rv1484	I194T	INH	Walker_Lancet_Infect_Dis_2015	4
1917857	C	T	Rv1694	C-83T	CAP	Walker_Lancet_Infect_Dis_2015	4
1918634	G	A	Rv1694	G232D	CAP	Gygli_AAC_2019	4
1918647	T	A	Rv1694	N236K	CAP	Miotto_Eur_Resp_J_2017	4
1918647	T	G	Rv1694	N236K	CAP	Miotto_Eur_Resp_J_2017	4
2154214	A	G	Rv1908c	V633A	INH	Walker_Lancet_Infect_Dis_2015	4
2154218	G	A	Rv1908c	R632C	INH	Ando_AAC_2010	2
2154488	C	G	Rv1908c	D542H	INH	Ando_AAC_2010	2
2154853	A	G	Rv1908c	M420T	INH	Ando_AAC_2010	2
2154857	C	G	Rv1908c	D419H	INH	Ando_AAC_2010	2
2155059	C	T	Rv1908c	W351STOP	INH	Basel_Spontaneous_mutants_unpublished	3
2155060	C	T	Rv1908c	W351STOP	INH	Basel_Spontaneous_mutants_unpublished	3
2155126	T	G	Rv1908c	D329A	INH	Gygli_AAC_2019	4
2155129	C	A	Rv1908c	W328L	INH	Walker_Lancet_Infect_Dis_2015	4
2155167	G	T	Rv1908c	S315R	INH	Ando_AAC_2010	2
2155167	G	C	Rv1908c	S315R	INH	Ando_AAC_2010	2
2155168	C	A	Rv1908c	S315I	INH	Basel_Spontaneous_mutants_unpublished	3
2155168	C	G	Rv1908c	S315T	INH	Walker_Lancet_Infect_Dis_2015 | Nebenzhal-Guimaraes_JAC_2014	1
2155168	C	T	Rv1908c	S315N	INH	Walker_Lancet_Infect_Dis_2015	3
2155169	T	G	Rv1908c	S315R	INH	Ando_AAC_2010	2
2155212	C	A	Rv1908c	W300C	INH	Walker_Lancet_Infect_Dis_2015	4
2155212	C	G	Rv1908c	W300C	INH	Walker_Lancet_Infect_Dis_2015	4
2155289	T	G	Rv1908c	T275P	INH	Pym_Infect_Immun_2002 | Nebenzhal-Guimaraes_JAC_2014	1
2155417	G	C	Rv1908c	P232R	INH	Gygli_AAC_2019	4
2155541	A	T	Rv1908c	W191R	INH	Walker_Lancet_Infect_Dis_2015	4
2155541	A	G	Rv1908c	W191R	INH	Walker_Lancet_Infect_Dis_2015	4
2155573	G	T	Rv1908c	T180K	INH	Walker_Lancet_Infect_Dis_2015	4
2155636	A	G	Rv1908c	L159P	INH	Walker_Lancet_Infect_Dis_2015	4
2155648	T	G	Rv1908c	Y155S	INH	Gygli_AAC_2019	4
2155814	G	T	Rv1908c	P100T	INH	Gygli_AAC_2019	4
2155844	A	T	Rv1908c	W90R	INH	Walker_Lancet_Infect_Dis_2015	4
2155844	A	G	Rv1908c	W90R	INH	Walker_Lancet_Infect_Dis_2015	4
2288704	C	A	Rv2043c	V180F	PZA	Walker_Lancet_Infect_Dis_2015	4
2288727	A	G	Rv2043c	L172P	PZA	Walker_Lancet_Infect_Dis_2015	4
2288757	C	T	Rv2043c	G162D	PZA	Walker_Lancet_Infect_Dis_2015	4
2288821	G	A	Rv2043c	Q141STOP	PZA	Walker_Lancet_Infect_Dis_2015	4
2288827	C	G	Rv2043c	V139L	PZA	Walker_Lancet_Infect_Dis_2015	4
2288827	C	A	Rv2043c	V139L	PZA	Walker_Lancet_Infect_Dis_2015	4
2288830	A	G	Rv2043c	C138R	PZA	Walker_Lancet_Infect_Dis_2015	4
2288836	C	T	Rv2043c	D136N	PZA	Walker_Lancet_Infect_Dis_2015	4
2288847	C	T	Rv2043c	G132D	PZA	Walker_Lancet_Infect_Dis_2015	4
2288868	A	C	Rv2043c	V125G	PZA	Walker_Lancet_Infect_Dis_2015	4
2288930	G	C	Rv2043c	S104R	PZA	Walker_Lancet_Infect_Dis_2015	4
2288930	G	T	Rv2043c	S104R	PZA	Walker_Lancet_Infect_Dis_2015	4
2288932	T	G	Rv2043c	S104R	PZA	Walker_Lancet_Infect_Dis_2015	4
2288952	C	T	Rv2043c	G97D	PZA	Walker_Lancet_Infect_Dis_2015	4
2288955	T	G	Rv2043c	K96T	PZA	Walker_Lancet_Infect_Dis_2015	4
2289010	C	A	Rv2043c	G78C	PZA	Walker_Lancet_Infect_Dis_2015	4
2289038	C	G	Rv2043c	W68C	PZA	Walker_Lancet_Infect_Dis_2015	4
2289038	C	A	Rv2043c	W68C	PZA	Walker_Lancet_Infect_Dis_2015	4
2289072	T	C	Rv2043c	H57R	PZA	Walker_Lancet_Infect_Dis_2015	4
2289073	G	C	Rv2043c	H57D	PZA	Walker_Lancet_Infect_Dis_2015	4
2289097	C	T	Rv2043c	D49N	PZA	Walker_Lancet_Infect_Dis_2015	4
2289162	A	G	Rv2043c	L27P	PZA	Walker_Lancet_Infect_Dis_2015	4
2289202	A	G	Rv2043c	C14R	PZA	Walker_Lancet_Infect_Dis_2015	4
2289207	T	G	Rv2043c	D12A	PZA	Walker_Lancet_Infect_Dis_2015	4
2289214	G	A	Rv2043c	Q10STOP	PZA	Walker_Lancet_Infect_Dis_2015	4
2289219	T	C	Rv2043c	D8G	PZA	Walker_Lancet_Infect_Dis_2015	4
2289220	C	T	Rv2043c	D8N	PZA	Walker_Lancet_Infect_Dis_2015	4
2289223	C	G	Rv2043c	V7L	PZA	Walker_Lancet_Infect_Dis_2015	4
2289231	A	G	Rv2043c	L4S	PZA	Walker_Lancet_Infect_Dis_2015	4
2289252	T	C	Rv2043c	A-11G	PZA	Walker_Lancet_Infect_Dis_2015	4
2289253	A	G	Rv2043c	T-12C	PZA	Walker_Lancet_Infect_Dis_2015	4
2714308	G	A	Rv2416c	P342L	CAP	Gygli_AAC_2019	4
2715338	C	A	Rv2416c	G-6T	KAN	Engstom_JAC_2011	4
2715342	C	T	Rv2416c	G-10A	KAN	Walker_Lancet_Infect_Dis_2015 | Zaunbrecher_PNAS_2009	1
2715342	C	G	Rv2416c	G-10C	KAN	Kambli_IJM_2016	4
2715344	G	A	Rv2416c	C-12T	KAN	Kambli_IJM_2016 | Zaunbrecher_PNAS_2009	1
2715345	T	C	Rv2416c	A-13G	KAN	Zaunbrecher_PNAS_2009	1
2715346	G	A	Rv2416c	C-14T	KAN | CAP	Miotto_Eur_Resp_J_2017 | Gygli_AAC_2019 | Zaunbrecher_PNAS_2009	1
2715347	G	A	Rv2416c	C-15T	KAN	Engstom_JAC_2011	4
2715369	C	A	Rv2416c	G-37T	KAN	Zaunbrecher_PNAS_2009	1
2726136	C	T	Rv2428	C-57T	INH	Walker_Lancet_Infect_Dis_2015	4
4243217	C	G	Rv3794	C-16G	EMB	Walker_Lancet_Infect_Dis_2015	4
4243221	C	T	Rv3794	C-12T	EMB	Walker_Lancet_Infect_Dis_2015	4
4247429	A	T	Rv3795	M306L	EMB	Safi_AAC_2008	1
4247429	A	C	Rv3795	M306L	EMB	Safi_AAC_2008	1
4247429	A	G	Rv3795	M306V	EMB	Walker_Lancet_Infect_Dis_2015 | Safi_AAC_2008	1
4247431	G	C	Rv3795	M306I	EMB	Walker_Lancet_Infect_Dis_2015 | Safi_AAC_2008	1
4247431	G	A	Rv3795	M306I	EMB	Walker_Lancet_Infect_Dis_2015 | Safi_AAC_2008	1
4247431	G	T	Rv3795	M306I	EMB	Walker_Lancet_Infect_Dis_2015 | Safi_AAC_2008	1
4247469	A	C	Rv3795	Y319S	EMB	Gygli_AAC_2019	4
4247495	G	T	Rv3795	D328Y	EMB	Gygli_AAC_2019	4
4247496	A	G	Rv3795	D328G	EMB	Gygli_AAC_2019	4
4247574	A	C	Rv3795	D354A	EMB	Walker_Lancet_Infect_Dis_2015	4
4247728	G	T	Rv3795	E405D	EMB	Gygli_AAC_2019	4
4247728	G	C	Rv3795	E405D	EMB	Gygli_AAC_2019	4
4247729	G	T	Rv3795	G406C	EMB	Safi_AAC_2010	1
4247729	G	A	Rv3795	G406S	EMB	Walker_Lancet_Infect_Dis_2015 | Safi_AAC_2010	1
4247730	G	A	Rv3795	G406D	EMB	Walker_Lancet_Infect_Dis_2015 | Safi_AAC_2010	1
4247730	G	C	Rv3795	G406A	EMB	Walker_Lancet_Infect_Dis_2015 | Safi_AAC_2010	1
4248002	C	A	Rv3795	Q497K	EMB	Walker_Lancet_Infect_Dis_2015	4
4248003	A	T	Rv3795	Q497L	EMB	Gygli_AAC_2019	4
4248003	A	G	Rv3795	Q497R	EMB	Walker_Lancet_Infect_Dis_2015 | Safi_AAC_2010	1
4248027	C	T	Rv3795	A505V	EMB	Gygli_AAC_2019	4
4249512	T	G	Rv3795	M1000R	EMB	Gygli_AAC_2019	4
4249583	G	A	Rv3795	D1024N	EMB	Gygli_AAC_2019 | Safi_AAC_2010	3
4249757	A	G	Rv3795	T1082A	EMB	Gygli_AAC_2019	4
4326474	G	C	Rv3854c	P334A	ETH	Gygli_AAC_2019	4
4326632	T	G	Rv3854c	H281P	ETH	Gygli_AAC_2019	4
4326676	G	C	Rv3854c	S266R	ETH	Gygli_AAC_2019	4
4326676	G	T	Rv3854c	S266R	ETH	Gygli_AAC_2019	4
4326678	T	G	Rv3854c	S266R	ETH	Gygli_AAC_2019	4
4326706	C	T	Rv3854c	W256STOP	ETH	Gygli_AAC_2019	4
4326707	C	T	Rv3854c	W256STOP	ETH	Gygli_AAC_2019	4
4326737	T	C	Rv3854c	Q246R	ETH	Gygli_AAC_2019	4
4326785	G	A	Rv3854c	P230L	ETH	Gygli_AAC_2019	4
4326900	G	A	Rv3854c	P192S	ETH	Gygli_AAC_2019	4
4326951	C	T	Rv3854c	A175T	ETH	Gygli_AAC_2019	4
4326973	C	T	Rv3854c	W167STOP	ETH	Gygli_AAC_2019	4
4326974	C	T	Rv3854c	W167STOP	ETH	Gygli_AAC_2019	4
4326974	C	G	Rv3854c	W167S	ETH	Gygli_AAC_2019	4
4326980	T	G	Rv3854c	Q165P	ETH	Gygli_AAC_2019	4
4327065	A	G	Rv3854c	C137R	ETH	Gygli_AAC_2019	4
4327067	A	C	Rv3854c	L136R	ETH	Gygli_AAC_2019	4
4327380	A	C	Rv3854c	Y32D	ETH	Gygli_AAC_2019	4
4407554	G	C	Rv3919c	R217G	SM	Gygli_AAC_2019	4
4407598	A	T	Rv3919c	A202E	SM	Gygli_AAC_2019	4
4407604	G	T	Rv3919c	A200E	SM	Walker_Lancet_Infect_Dis_2015	4
4407730	C	A	Rv3919c	R158L	SM	Gygli_AAC_2019	4
4407756	G	T	Rv3919c	S149R	SM	Gygli_AAC_2019 | Verma_AAC_2014	4
4407756	G	C	Rv3919c	S149R	SM	Gygli_AAC_2019 | Verma_AAC_2014	4
4407758	T	G	Rv3919c	S149R	SM	Gygli_AAC_2019 | Verma_AAC_2014	4
4407790	G	A	Rv3919c	A138V	SM	Walker_Lancet_Infect_Dis_2015 | Verma_AAC_2014	4
4407791	C	T	Rv3919c	A138T	SM	Walker_Lancet_Infect_Dis_2015 | Verma_AAC_2014	4
4407794	G	A	Rv3919c	R137W	SM	Walker_Lancet_Infect_Dis_2015 | Verma_AAC_2014	4
4407802	G	T	Rv3919c	A134E	SM	Walker_Lancet_Infect_Dis_2015	4
4407880	A	C	Rv3919c	L108R	SM	Gygli_AAC_2019 | Verma_AAC_2014	4
4407922	A	G	Rv3919c	L94P	SM	Gygli_AAC_2019 | Verma_AAC_2014	4
4407931	A	G	Rv3919c	L91P	SM	Walker_Lancet_Infect_Dis_2015 | Verma_AAC_2014	4
4407940	A	G	Rv3919c	V88A	SM	Walker_Lancet_Infect_Dis_2015	4
4407952	G	A	Rv3919c	P84L	SM	Gygli_AAC_2019	4
4407965	C	G	Rv3919c	A80P	SM	Walker_Lancet_Infect_Dis_2015	4
4407967	A	G	Rv3919c	L79S	SM	Gygli_AAC_2019	4
4407973	A	C	Rv3919c	V77G	SM	Gygli_AAC_2019 | Verma_AAC_2014	4
4407979	G	A	Rv3919c	P75L	SM	Walker_Lancet_Infect_Dis_2015	4
4407985	C	T	Rv3919c	G73E	SM	Gygli_AAC_2019 | Verma_AAC_2014	4
4407985	C	G	Rv3919c	G73A	SM	Gygli_AAC_2019 | Verma_AAC_2014	4
4407994	C	T	Rv3919c	S70N	SM	Walker_Lancet_Infect_Dis_2015 | Verma_AAC_2014	4
4407997	C	T	Rv3919c	G69D	SM	Walker_Lancet_Infect_Dis_2015	4
4408003	T	C	Rv3919c	D67G	SM	Gygli_AAC_2019	4
4408007	C	A	Rv3919c	V66L	SM	Gygli_AAC_2019	4
4408007	C	G	Rv3919c	V66L	SM	Gygli_AAC_2019	4
4408009	A	C	Rv3919c	V65G	SM	Walker_Lancet_Infect_Dis_2015	4
4408054	A	C	Rv3919c	L50R	SM	Gygli_AAC_2019	4
4408061	G	T	Rv3919c	H48N	SM	Walker_Lancet_Infect_Dis_2015	4
